# Sequential addition of neuronal stem cell temporal cohorts generates a feed-forward circuit in the Drosophila larval nerve cord

**DOI:** 10.1101/2022.04.05.487221

**Authors:** Yi-wen Wang, Chris C Wreden, Maayan Levy, Zarion D Marshall, Jason N MacLean, Ellie S Heckscher

## Abstract

Understanding how circuits self-assemble starting from neuronal stem cells is a fundamental question in developmental biology. Here, we addressed how neurons from different lineages wire with each other to form a specific circuit motif. To do so, we combined developmental genetics—Twin spot MARCM, Multi-color Flip Out, permanent labeling—with circuit analysis—calcium imaging, connectomics, and network science analyses. We find many lineages are organized into temporal cohorts, which are sets of lineage-related neurons born within a tight time window, and that temporal cohort boundaries have sharp transitions in patterns of input connectivity. We identify a feed-forward circuit motif that encodes the onset of vibration stimuli. This feed-forward circuit motif is assembled by preferential connectivity between temporal cohorts from different neuronal stem cell lineages. Further, connectivity does not follow the often-cited early-to-early, late-to-late model. Instead, the feed-forward motif is formed by sequential addition of temporal cohorts, with circuit output neurons born before circuit input neurons. Further, we generate multiple new tools for the fly community. Ultimately, our data suggest that sequential addition of neurons (with outputs neurons being oldest and input neurons being youngest) could be a fundamental strategy for assembling feed-forward circuits.
