## Supplemental Files and Tables for "Sequential addition of neuronal stem cell temporal cohorts generates a feed-forward circuit in the Drosophila larval nerve cord": Table S2. Inputs onto early-born ELs.xlsx

### Sheet: Summary
	Counts	BASINs	CHOs	EARLY-BORN EL	LADDERs	OTHER	Sub-total (B, CHO, EB, L)	Total
	NEURONS	21	72	20	32	186	145	331
	SYNAPSES	123	603	230	328	661	1284	1945
	percent	BASINs	CHOs	EARLY-BORN EL	LADDERs	OTHER
	NEURONS	0.0634441	0.217523	0.060423	0.0966767	0.561934
	SYNAPSES	0.0632391	0.310026	0.118252	0.168638	0.339846
	Details about other neurons
	Counts	1-2 synapses	3 or more synapses	All
	NEURONS	109	77	186
	SYNAPSES	135	526	661
	percent	1-2 synapses	3 or more synapses
	NEURONS	0.586022	0.413978
	SYNAPSES	0.204236	0.795764

### Sheet: Inputs onto early-born ELs
Neuron Number	Including CB, SEZ, and unknown			(INs + SNs) only				Synapse Number	Including CB, SEZ, and unknown			(INs + SNs) only
LEFT	All synapses onto early-born ELs			All synapses onto early-born ELs				LEFT	All synapses onto early-born ELs			All synapses onto early-born ELs
	neurons	% neurons		neurons	% neurons				synapses	% synapses		synapses	% synapses
Total	367			244				Total	1408			1116
Early-born ELs	16	0.0435967		16	0.0655738			Early-born ELs	96	0.0681818		96	0.0860215
Basins	17	0.0463215		17	0.0696721			Basins	60	0.0426136		60	0.0537634
Ladders	26	0.0708447		26	0.106557			Ladders	193	0.137074		193	0.172939
other INs	254	0.692098		131	0.536885			other INs	737	0.523438		445	0.398746
CHO	54	0.147139		54	0.221311			CHO	322	0.228693		322	0.28853
Percent of total input	all	1			1			sum	all	1			1
	all but 'other INs'	0.307902			0.463115			sum	all but 'other INs'	0.476562			0.601254
Neuron Number	Including CB, SEZ, and unknown			(INs + SNs) only				Synapse Number	Including CB, SEZ, and unknown			(INs + SNs) only
RIGHT	All synapses onto early-born ELs			All synapses onto early-born ELs				RIGHT	All synapses onto early-born ELs			All synapses onto early-born ELs
	neurons	% neurons		neurons	% neurons				synapses	% synapses		synapses	% synapses
Total	362			243				Total	1210			956
Early-born ELs	17	0.0469613		17	0.0699588			Early-born ELs	102	0.0842975		102	0.106695
Basins	14	0.038674		14	0.0576132			Basins	63	0.0520661		63	0.0658996
Ladders	27	0.0745856		27	0.111111			Ladders	135	0.11157		135	0.141213
other INs	90	0.248619		129	0.530864			other INs	629	0.519835		375	0.392259
CHO	58	0.160221		58	0.238683			CHO	281	0.232231		281	0.293933
sum	all	1		all	1			sum	all	1		all	1
sum	all but 'other INs'	0.320442		all but other IN	0.477366			sum	all but 'other INs'	0.480165		all but 'other INs'	0.607741
Neuron Number	Including CB, SEZ, and unknown			(INs + SNs) only				Synapse Number	Including CB, SEZ, and unknown			(INs + SNs) only
L-R COMBINED	All synapses onto early-born ELs			All synapses onto early-born ELs				TOTAL (L+R)	All synapses onto early-born ELs			All synapses onto early-born ELs
	neurons	% neurons		neurons	% neurons				synapses	% synapses		synapses	% synapses
Total	729			487				Total	2618			2072
Early-born ELs	33	0.0452675		33	0.0677618			Early-born ELs	198	0.0756303		198	0.0955598	x
Basins	31	0.042524		31	0.063655			Basins	123	0.0469824		123	0.0593629	x
Ladders	53	0.0727023		53	0.10883			Ladders	328	0.125286		328	0.158301
other INs	344	0.471879		260	0.533881			other INs	1366	0.521772		820	0.395753
CHO	112	0.153635		112	0.229979			CHO	603	0.230328		603	0.291023
sum	all	1		all	1			sum	all	1		all	1
sum	all but 'other INs'	0.314129		all but other IN	0.470226			sum	all but 'other INs'	0.478228		all but 'other INs'	0.604247
		IN = interneuron	interneuron
		SN = sensory neuron
		CB = central brain
		SEZ = subesophageal zone
		CHO = chordotonal sensory neuron

### Sheet: Inputs onto each early-born EL
	A08x_A1L			A08j1_A1L			A08j3_A1L			A08j2_A1L			A08m_A1L
	Synapses from	Percent of all synaptic input	Percent of (INs + CHO only) synaptic input	Synapses from	Percent of all synaptic input	Percent of (INs + CHO only) synaptic input	Synapses from	Percent of all synaptic input	Percent of (INs + CHO only) synaptic input	Synapses from	Percent of all synaptic input	Percent of (INs + CHO only) synaptic input	Synapses from	Percent of all synaptic input	Percent of (INs + CHO only) synaptic input		Combined left-right (INs + CHO only) total
Basins Left	4	0.0162602	0.0218579	0	0	0	0	0	0	0	0	0	1	0.00574713	0.00735294			A08j1-3			A08x			A08m
Basins Right	29	0.117886	0.15847	0	0	0	0	0	0	0	0	0	26	0.149425	0.191176			Average	Stdev		Average	Stdev		Average	Stdev
other A08 Left	26	0.105691	0.142077	0	0	0	18	0.0523256	0.0622837	7	0.027668	0.0380435	2	0.0114943	0.0147059
other A08 Right	2	0.00813008	0.010929	3	0.00773196	0.00872093	19	0.0552326	0.0657439	16	0.0632411	0.0869565	3	0.0172414	0.0220588		Basins Left	0	0		0.0395748	0.0655668		0.00798682	0.000896434
Ladders	31	0.126016	0.169399	47	0.121134	0.136628	63	0.18314	0.217993	52	0.205534	0.282609	0	0	0		Basins Right	0	0		0.136527	0.0715438		0.220588	0.0415945
CHO Left	4	0.0162602	0.0218579	132	0.340206	0.383721	24	0.0697674	0.083045	9	0.0355731	0.048913	0	0	0		other A08 Left	0.0361504	0.0304448		0.146559	0.00633933		0.00735294	0.0103986
CHO Right	6	0.0243902	0.0327869	88	0.226804	0.255814	18	0.0523256	0.0622837	32	0.126482	0.173913	9	0.0517241	0.0661765		other A08 Right	0.0501299	0.0310046		0.0236936	0.018052		0.0110294	0.0155979
																	Ladders	0.222492	0.0574934		0.136783	0.0461262		0.012931	0.0182872
		all	INs + CHOs		all	INs + CHOs		all	INs + CHOs		all	INs + CHOs		all	INs + CHOs		CHO Left	0.173011	0.133176		0.026554	0.0154559		0.0517241	0.073149
Total synapse #		246	183		388	344		344	289		253	184		174	136		CHO Right	0.20734	0.104201		0.0163934	0.00108674		0.0848124	0.0163151
indirect CHO input from	Basin L	Basin R	Ladders	Basin L	Basin R	Ladders	Basin L	Basin R	Ladders	Basin L	Basin R	Ladders	Basin L	Basin R	Ladders
	0.22	0.23	0.32			0.4			0.28			0.27	0.11	0.29	0
	A08x_A1R			A08j1_A1R			A08j3_A1R			A08j2_A1R			A08m_A1R
	Synapses from	Percent of all synaptic input	Percent of (INs + CHO only) synaptic input	Synapses from	Percent of all synaptic input	Percent of (INs + CHO only) synaptic input	Synapses from	Percent of all synaptic input	Percent of (INs + CHO only) synaptic input	Synapses from	Percent of all synaptic input	Percent of (INs + CHO only) synaptic input	Synapses from	Percent of all synaptic input	Percent of (INs + CHO only) synaptic input
Basins Left	22	0.092827	0.114583	0	0	0	0	0	0	0	0	0	1	0.00574713	0.00862069
Basins Right	11	0.0464135	0.0572917	0	0	0	0	0	0	0	0	0	29	0.166667	0.25
other A08 Left	7	0.0295359	0.0364583	1	0.00257732	0.00529101	22	0.0639535	0.077193	6	0.0237154	0.0340909	0	0	0
other A08 Right	29	0.122363	0.151042	3	0.00773196	0.015873	19	0.0552326	0.0666667	10	0.0395257	0.0568182	0	0	0
Ladders	20	0.0843882	0.104167	55	0.141753	0.291005	56	0.162791	0.196491	37	0.146245	0.210227	3	0.0172414	0.0258621
CHO Left	0	0	0	53	0.136598	0.280423	22	0.0639535	0.077193	29	0.114625	0.164773	12	0.0689655	0.103448
CHO Right	6	0.0253165	0.03125	70	0.180412	0.37037	44	0.127907	0.154386	40	0.158103	0.227273	5	0.0287356	0.0431034
		all	INs + CHOs		all	INs + CHOs		all	INs + CHOs		all	INs + CHOs		all	INs + CHOs
Total synapse #		237	192		241	189		351	285		242	176		139	116
indirect CHO input from	Basin L	Basin R	Ladders	Basin L	Basin R	Ladders	Basin L	Basin R	Ladders	Basin L	Basin R	Ladders	Basin L	Basin R	Ladders
	0.24	0.27	0.32			0.4			0.3			0.28	0	0.25	42
		IN = interneuron
		SN = sensory neuron
		CB = central brain
		SEZ = subesophageal zone
		CHO = chordotonal sensory neuron

### Sheet: IN and SN inputs
SKELETON ID	Neuron Name	New neuron name used in this study	Type	Category	Segment	Side	A08x A1L	A08x A1R	A08j1 A1L	A08j1 A1R	A08j3 A1L	A08j3 A1R	A08j2 A1L	A08j2 A1R	A08m A1L	A08m A1R			sum
3282869	A09b a1r Basin-1	Basin 1	Interneuron	Basin	A1	right	9	4	0	0	0	0	0	0	7	0			20
3034133	A09b a1l Basin-1	Basin 1	Interneuron	Basin	A1	left	1	10	0	0	0	0	0	0	0	7			18
3043553	A09b Basin-1 a2l		Interneuron	Basin	A2	left	1	7	0	0	0	0	0	0	0	7			15
3425777	A09a Basin-2 t3l		Interneuron	Basin	T3	left	1	5	0	0	0	0	0	0	0	6			12
4598201	A09a Basin-2 t3r		Interneuron	Basin	T3	right	9	1	0	0	0	0	0	0	2	0			12
3278999	A09b Basin-1 a2r		Interneuron	Basin	A2	right	3	1	0	0	0	0	0	0	2	0			6
4049878	A09c a1r Basin-4	Basin 4	Interneuron	Basin	A1	right	1	2	0	0	0	0	0	0	3	0			6
5182902	A09c_t3r Basin-4?		Interneuron	Basin	T3	right	2	0	0	0	0	0	0	0	4	0			6
1555284	Basin-1_a3r		Interneuron	Basin	A3	right	2	1	0	0	0	0	0	0	2	0			5
3279737	A09c Basin-4 a2r		Interneuron	Basin	A2	right	2	2	0	0	0	0	0	0	0	0			4
10179501	A09g a1l Basin-3	Basin 3	Interneuron	Basin	A1	left	0	0	0	0	0	0	0	0	0	4			4
5114804	A09a_a2r Basin-2		Interneuron	Basin	A2	right	1	0	0	0	0	0	0	0	1	0			2
3065790	A09c Basin-4 a2l		Interneuron	Basin	A2	left	0	0	0	0	0	0	0	0	0	2			2
3426634	A09c_t3l Basin-4?		Interneuron	Basin	T3	left	0	0	0	0	0	0	0	0	0	2			2
3091943	A09g a1r Basin-3	Basin 3	Interneuron	Basin	A1	right	0	0	0	0	0	0	0	0	2	0			2
3176470	A09g a2l Basin-3		Interneuron	Basin	A2	left	1	0	0	0	0	0	0	0	1	0			2
3104252	A09?_a3r Basin-3		Interneuron	Basin	A3	right	0	0	0	0	0	0	0	0	1	0			1
3074106	A09a a1r Basin-2	Basin 2	Interneuron	Basin	A1	right	0	0	0	0	0	0	0	0	1	0			1
10272672	A09b_t3r Basin-4		Interneuron	Basin	T3	right	0	0	0	0	0	0	0	0	1	0			1		BASINS
3040481	A09c a1l Basin-4	Basin 4	Interneuron	Basin	A1	left	0	0	0	0	0	0	0	0	0	1			1	NEURONS	21
3067750	A09g a2l Basin-3		Interneuron	Basin	A2	right	0	0	0	0	0	0	0	0	0	1			1	SYNAPSES	123
20295083	lch5-2/4_a8/9r		Sensory	CHO	A8	right	0	0	8	14	3	11	0	0	0	0			36
11044044	lch5-2/4_a8/9l		Sensory	CHO	A8	left	0	0	19	3	7	4	0	0	0	0			33
769563	lch5-2/4_a3l		Sensory	CHO	A3	left	0	0	17	5	2	2	0	0	0	0			26
15560552	lch5-2/4_r unknown		Sensory	CHO		right	0	0	7	11	1	4	0	0	0	0			23
15521040	lch5-5ish_t3r		Sensory	CHO	T3		3	1	0	0	0	0	4	9	5	0			22
115880	lch5-2/4_a5l		Sensory	CHO	A5	left	0	0	9	5	2	3	0	0	0	0			19
131382	lch5-2/4_a4l		Sensory	CHO	A4	left	0	0	6	7	3	0	0	0	0	0			16
819698	lch5-2/4_a4r		Sensory	CHO	A4	right	0	0	8	5	1	2	0	0	0	0			16
2342719	lch5-2/4_a6r		Sensory	CHO	A6	right	0	0	7	4	3	1	0	0	0	0			15
2820201	lch5-2/4_a7r (sensory neuron 2820202)		Sensory	CHO	A7	right	0	0	5	4	2	4	0	0	0	0			15
7576854	lch5-2/4_t2r		Sensory	CHO	T2	right	0	0	15	0	0	0	0	0	0	0			15
230801	lch5-2/4_a6l		Sensory	CHO	A6	left	0	0	10	4	0	0	0	0	0	0			14
830870	lch5-2/4_a6l		Sensory	CHO	A6	left	0	0	11	3	0	0	0	0	0	0			14
145480	lch5-2/4_a7l		Sensory	CHO	A7	left	0	0	9	2	2	1	0	0	0	0			14
2282599	lch5-2/4_a5r (sensory neuron 2282600)		Sensory	CHO	A5	right	0	0	5	3	2	3	0	0	0	0			13
15870533	lch5-2/4_t2l (neuron 15870533)		Sensory	CHO	T2	left	0	0	9	1	0	0	3	0	0	0			13
7210938	lch5-5ish_t3l (neuron 7210939)		Sensory	CHO	T3		2	0	0	0	0	0	1	5	0	5			13
6276557	lch5-2/4 a1r		Sensory	CHO	A1	right	0	0	5	5	1	1	0	0	0	0			12
162293	lch5-2/4 a1l		Sensory	CHO	A1	left	0	0	1	4	2	2	0	0	0	1			10
159280	lch5-2/4 a1l		Sensory	CHO	A1	left	0	0	3	3	1	0	0	0	0	3			10
218296	lch5-2/4_a4l		Sensory	CHO	A4	left	0	0	5	2	1	0	2	0	0	0			10
3586415	lch5-2/4_l unknown		Sensory	CHO		left	0	0	1	5	1	3	0	0	0	0			10
17644150	lch5-2/4? sensory_a9r (neuron 17644151)		Sensory	CHO	A9	right	0	0	0	0	0	0	6	4	0	0			10
7577924	lch5-5ish_t2r		Sensory	CHO	T2		0	0	1	0	0	0	0	9	0	0			10
20308532	lch5-2/4_a4r		Sensory	CHO	A4	right	0	0	4	2	3	0	0	0	0	0			9
11023963	lch5-2/4_a8l		Sensory	CHO	A8	left	0	0	5	4	0	0	0	0	0	0			9
15870382	lch5-2/4_t2l (sensory neuron 15870383)		Sensory	CHO	T2	left	0	0	6	0	0	0	3	0	0	0			9
1302614	lch5-3/5ish sensory neuron 1302615_a5r		Sensory	CHO	A5	right	0	0	0	0	0	0	8	1	0	0			9
11023891	lch5-2/4_a5l		Sensory	CHO	A5	left	0	0	3	0	2	3	0	0	0	0			8
2349558	lch5-2/4_a7r		Sensory	CHO	A7	right	0	0	2	0	1	5	0	0	0	0			8
1171920	lch5-2/4_t1l? sensory neuron 1171921		Sensory	CHO	T1	left	0	0	8	0	0	0	0	0	0	0			8
20295030	lch5-2/4_t2r (sensory neuron 20295031)		Sensory	CHO	T2	right	0	0	0	6	0	2	0	0	0	0			8
842303	lch5-5ish sensory neuron_a4r		Sensory	CHO	A4	right	0	0	0	0	0	0	5	3	0	0			8
2294761	lch5-2/4? putative		Sensory	CHO			0	0	3	2	1	1	0	0	0	0			7
927468	lch5-3_a9r (bundles with)		Sensory	CHO	A9	right	0	0	0	0	0	0	0	7	0	0			7
7694722	lch5-5 a1r		Sensory	CHO	A1	right	0	3	0	0	0	0	1	2	1	0			7
7418771	lch5-2/4 ?		Sensory	CHO			0	0	3	1	0	2	0	0	0	0			6
7577773	lch5-2/4 a1r		Sensory	CHO	A1	right	0	0	1	3	0	2	0	0	0	0			6
2792430	lch5-2/4 a2l		Sensory	CHO	A2	left	0	0	2	3	0	1	0	0	0	0			6
14966464	lch5-2/4 a2l		Sensory	CHO	A2	left	0	0	5	1	0	0	0	0	0	0			6
7498606	lch5-2/4_a3r		Sensory	CHO	A3	right	0	0	5	0	0	1	0	0	0	0			6
19293747	lch5-3?_a6l (sensory neuron 19293748)		Sensory	CHO	A6	left	0	0	0	0	0	0	0	6	0	0			6
20281507	lch5-3ish_a7l (sensory neuron 20281508)		Sensory	CHO	A7	left	0	0	0	0	0	0	0	6	0	0			6
7763691	lch5-5 a1l		Sensory	CHO	A1	left	0	0	0	0	0	0	0	2	0	4			6
2294672	lch5-2/4_a8l (bundles with)		Sensory	CHO	A8	left	0	0	2	2	0	1	0	0	0	0			5
7534835	lch5-2/4_t1r (sensory neuron 7534836)		Sensory	CHO	T1	right	0	0	0	2	0	2	1	0	0	0			5
15608857	lch5-2/4 a2r		Sensory	CHO	A2	right	0	0	1	1	0	2	0	0	0	0			4
7472862	lch5-2/4_a3r		Sensory	CHO	A3	right	0	0	4	0	0	0	0	0	0	0			4
7476448	lch5-2ish_t3r		Sensory	CHO	T3	right	0	0	0	4	0	0	0	0	0	0			4
309974	lch5-3_a5r		Sensory	CHO	A5	right	0	0	0	0	0	0	0	4	0	0			4
20302953	lch5-3ish_a7r (sensory neuron 20302954)		Sensory	CHO	A7	right	0	0	1	0	0	0	3	0	0	0			4
7551402	lch5-1_t3r		Sensory	CHO	T3	right	0	2	0	0	0	0	0	0	1	0			3
17277897	lch5-2/4_t3l (sensory neuron 17277898)		Sensory	CHO	T3	left	0	0	1	0	0	0	0	0	0	2			3
8031834	lch5-3 a1l		Sensory	CHO	A1	left	0	0	0	0	1	1	0	0	0	1			3
6753438	lch5-3/5_a2l (neuron 6753439)		Sensory	CHO	A2	left	0	0	0	0	0	0	0	3	0	0			3
20295495	lch5-5ish_a3l (likely) sensory neuron 20295496		Sensory	CHO	A3	left	0	0	0	0	0	1	0	2	0	0			3
853498	lch5? sensory neuron Fragment		Sensory	CHO			0	0	0	0	0	0	3	0	0	0			3
1295146	lch5_a5r (sensory neuron 1295147)		Sensory	CHO	A5	right	0	0	2	0	0	0	0	0	0	0			2
196616	lch5-1_a4l		Sensory	CHO	A4	left	0	0	0	0	0	0	0	2	0	0			2
7577083	lch5-2/4 a2r		Sensory	CHO	A2	right	0	0	0	2	0	0	0	0	0	0			2
207983	lch5-3_a4l		Sensory	CHO	A4	left	0	0	0	0	0	0	0	2	0	0			2
7628068	v'ch a1r		Sensory	CHO	A1	right	0	0	0	0	0	0	0	0	2	0			2
7733871	vchAB_t3r		Sensory	CHO	T3	right	2	0	0	0	0	0	0	0	0	0			2
309781	lch5-1_a5l		Sensory	CHO	A5	left	0	0	0	0	0	0	0	1	0	0			1
7208962	lch5-1ish_t2l (neuron 720896)		Sensory	CHO	T2	left	1	0	0	0	0	0	0	0	0	0			1
928405	lch5-2/4_a9r (bundles with)		Sensory	CHO	A9	right	0	0	1	0	0	0	0	0	0	0			1
15577519	lch5-3 a2r		Sensory	CHO	A2	right	0	0	0	0	0	1	0	0	0	0			1
20429402	lch5-3ish sensory neuron 20429403_t1r		Sensory	CHO	T1	right	0	0	0	0	0	0	1	0	0	0			1
16394599	lch5-5ish sensory neuron 16394600		Sensory	CHO			0	0	0	0	0	0	0	1	0	0			1
1047461	lch5-5ish_t2l (neuron 1047461)		Sensory	CHO	T2		1	0	0	0	0	0	0	0	0	0			1		CHOS
7801255	v'ch a1l		Sensory	CHO	A1	left	0	0	0	0	0	0	0	0	0	1			1	NEURONS	72
7209350	vch? sensory t2r (neuron 7209351)		Sensory	CHO	T2	right	1	0	0	0	0	0	0	0	0	0			1	SYNAPSES	603
10929797	VLEL4_a1l	A08j1	Interneuron	Early-Born EL	A1	left	0	0	0	7	9	14	1	1	0	0			32
19310779	A08j2_a2r	A08lg	Interneuron	Early-Born EL	A2	right	0	0	0	1	7	5	12	1	0	0			26
7185469	A08v_t2l		Interneuron	Early-Born EL	T2	left	16	7	0	0	0	0	0	0	0	0			23
6202481	A08v_t2r		Interneuron	Early-Born EL	T2	right	0	23	0	0	0	0	0	0	0	0			23
8198913	VLEL4_a1r	A08j1	Interneuron	Early-Born EL	A1	right	0	2	1	0	3	12	2	2	0	0			22
1113488	lch5-2/4_contra_projection VLEL9_t3l	A08cc	Interneuron	Early-Born EL	T3	left	0	0	10	4	3	0	2	0	0	0			19
2226852	lch5-24_contra_projection VLEL9_t3r	A08cc	Interneuron	Early-Born EL	T3	right	0	1	0	4	2	4	0	2	0	0			13
8057753	A08j2_a1l	A08j2	Interneuron	Early-Born EL	A1	left	0	0	0	1	5	3	0	3	0	0			12
10949030	A08j2_a1r	A08j2	Interneuron	Early-Born EL	A1	right	0	2	0	0	7	2	1	0	0	0			12
20438424	A08v_a3l		Interneuron	Early-Born EL	A3	left	5	0	0	0	0	0	3	0	0	0			8
8602741	A08j2_a2l	A08lg	Interneuron	Early-Born EL	A2	left	0	0	0	0	2	1	2	2	0	0			7
5343578	A08x_a1l	A08x	Interneuron	Early-Born EL	A1	left	0	0	0	0	2	2	0	0	2	0			6
7184082	A08x_a1r	A08x	Interneuron	Early-Born EL	A1	right	1	0	0	0	1	0	0	1	3	0			6
3029998	A08v?_a4l		Interneuron	Early-Born EL	A3	left	4	0	0	0	0	0	0	0	0	0			4
7827759	A08v?_a4r		Interneuron	Early-Born EL	A3	right	0	2	0	0	1	0	0	1	0	0			4
6246099	A08v_a3r		Interneuron	Early-Born EL	A3	right	1	0	0	0	0	0	1	2	0	0			4
11455472	VLEL9_a1l	A08j3	Interneuron	Early-Born EL	A1	left	1	0	0	0	0	2	1	0	0	0			4
7880001	A08o_a1r	A08o	Interneuron	Early-Born EL	A1	right	0	0	0	0	0	0	0	2	0	0			2		EARLY-BORN EL
8257672	VLEL9_a1r	A08j3	Interneuron	Early-Born EL	A1	right	0	0	1	0	0	0	0	1	0	0			2	NEURONS	20
4628271	A08h4b_a2l		Interneuron	Early-Born EL	A2	left	0	0	0	0	0	1	0	0	0	0			1	SYNAPSES	230
20306340	Ladder_t3r mid_descending		Interneuron	ladder	T3	MNB	10	2	0	0	19	16	2	0	0	0			49
4595569	Ladder_(neuron 4595570)_a3		Interneuron	ladder	A3	MNB	0	0	13	6	2	0	5	3	0	0			29
7585631	Ladder(2)_t2		Interneuron	ladder	T2	MNB	4	0	0	0	13	8	3	1	0	0			29
8577316	Ladder-f a1	Ladder F	Interneuron	ladder	A1	MNB	1	2	0	0	8	12	3	2	0	0			28
471705	Ladder-d_a1	Ladder D	Interneuron	ladder	A1	MNB	1	0	10	3	0	3	3	1	0	0			21
14535	Ladder_t1 with post T at 1637 (thoracic)		Interneuron	ladder	T1	MNB	0	1	0	0	8	4	3	1	0	0			17
4942150	Ladder_t1u		Interneuron	ladder	T1	MNB	3	0	0	0	2	2	5	4	0	0			16
8614658	Ladder-a_t3l		Interneuron	ladder	T3	MNB	3	2	0	0	2	3	4	1	0	1			16
7657358	Ladder-f a2		Interneuron	ladder	A2	MNB	0	0	0	0	4	5	2	4	0	0			15
17294442	Ladder(3)_t2		Interneuron	ladder	T2	MNB	3	4	0	0	2	0	4	2	0	0			15
7606100	Ladder-d a2		Interneuron	ladder	A2	MNB	0	0	2	3	2	1	3	2	0	0			13
2667974	Ladder_(post lch5-2/4)_a3		Interneuron	ladder	A3	MNB	0	0	2	1	0	1	4	3	0	0			11
788359	Ladder-d_a4		Interneuron	ladder	A4	MNB	0	0	10	1	0	0	0	0	0	0			11
7606070	Ladder-e a2		Interneuron	ladder	A2	MNB	0	0	0	1	0	1	4	4	0	0			10
20305415	Ladder_(neuron 20305416)_a5		Interneuron	ladder	A5	MNB	0	0	2	2	0	0	0	3	0	0			7
18405380	Ladder_(neuron 18405381)_a5		Interneuron	ladder	A5	MNB	0	0	5	0	0	0	0	0	0	0			5
5343539	Ladder(1)_t2		Interneuron	ladder	T2	MNB	2	3	0	0	0	0	0	0	0	0			5
4933586	Ladder_t3 max_descending		Interneuron	ladder	T3	MNB	1	0	0	0	0	0	2	1	0	0			4
17200057	Ladder_(neuron 17200058)_a3		Interneuron	ladder	A3	MNB	0	0	0	0	0	0	3	0	0	0			3
11995	Ladder-a_a1	Ladder A	Interneuron	ladder	A1	MNB	1	1	0	0	1	0	0	0	0	0			3
160708	Ladder-b_t3		Interneuron	ladder	T3	MNB	0	3	0	0	0	0	0	0	0	0			3
7599503	Ladder-e a1	Ladder E	Interneuron	ladder	A1	MNB	0	0	0	0	0	0	1	1	0	1			3
17286081	Ladder(1)_t1		Interneuron	ladder	T1	MNB	1	2	0	0	0	0	0	0	0	0			3
2429370	Ladder-b_a3		Interneuron	ladder	A3	MNB	0	0	2	0	0	0	0	0	0	0			2
471720	Ladder-c a1	Ladder C	Interneuron	ladder	A1	MNB	0	0	1	0	0	0	0	0	0	1			2
7606126	Ladder-c a2		Interneuron	ladder	A2	MNB	0	0	0	2	0	0	0	0	0	0			2
16949	ladder with post T at 4208		Interneuron	ladder	A8	MNB	0	0	0	0	0	0	0	1	0	0			1
4913256	Ladder_(pre-lch5-3 axon)_a3		Interneuron	ladder	A3	MNB	0	0	0	0	0	0	0	1	0	0			1
16221632	Ladder_a7		Interneuron	ladder	A7	MNB	1	0	0	0	0	0	0	0	0	0			1
20286306	Ladder?_(neuron 20286307)_a6		Interneuron	ladder	A6	MNB	0	0	0	0	0	0	0	1	0	0			1		LADDERS
20928045	Ladder(1)_a4		Interneuron	ladder	A4	MNB	0	0	0	0	0	0	1	0	0	0			1	NEURONS	32
2375	Ladder(2)_a4		Interneuron	ladder	A4	MNB	0	0	0	0	0	0	0	1	0	0			1	SYNAPSES	328
5741431	difficult axon		Interneuron		A4	left	4	1	0	0	23	14	0	0	1	0			43
4975387	A08d_a1l		Interneuron		A4	right	1	3	0	0	7	26	1	2	0	0			40
15535782	A03b2_a4l		Interneuron		T2	left	6	3	0	0	3	5	1	0	0	0			18
16337850	A07d_a1l		Interneuron		T2	left	1	1	0	0	0	0	0	0	13	0			15
8603309	A10j?_t3r		Interneuron		T1	right	8	4	0	0	0	0	0	0	2	0			14
689215	t2l contralateral pre lch5		Interneuron		T2	right	3	4	1	0	3	0	3	0	0	0			14
772825	t3 contalateral pre-lch5		Interneuron		A1	left	0	0	6	2	1	1	2	0	0	0			12
20072902	A08j2?_a4r		Interneuron		A1	left	0	0	0	4	0	0	0	0	0	6			10
12393624	A08m2? a3r		Interneuron		A2	right	0	0	0	0	0	0	0	0	0	10			10
21236084	A??_a7r ascending TODO dendrite		Interneuron		T1	left	2	6	0	0	0	0	0	0	0	2			10
16009795	A??_a8r ascending TODO dendrites		Interneuron		A2	right	0	0	0	0	1	4	0	4	0	0			9
2511238	A00c_a4l		Interneuron		A3	right	0	0	4	2	0	2	0	0	0	1			9
16042113	A03 neuron 16042114_a1r		Interneuron		A3	right	0	0	0	0	2	1	1	0	4	0			8
4313311	A03 neuron 4313312 (ad)_a1l		Interneuron		A1	right	0	0	0	0	0	0	0	0	8	0			8
7983032	A03?_a2r		Interneuron		A1	left	0	1	0	0	2	0	0	1	0	4			8
4092957	A03o_a3l		Interneuron		A1	left	0	0	0	0	3	1	0	4	0	0			8
4720352	A03xyz a2l		Interneuron		A1	right	0	0	4	2	1	0	1	0	0	0			8
8644484	A05g_a1l? lch projection neuron bilateral dendrites a1l		Interneuron		A4	right	0	0	0	0	3	3	0	2	0	0			8
13775497	A06k_a1r		Interneuron				4	1	0	0	1	0	1	1	0	0			8
12233573	A08f a2l		Interneuron		T2	right	1	1	0	0	2	2	0	2	0	0			8
255168	A08f a3l		Interneuron		A7	right	0	0	0	1	2	4	0	1	0	0			8
12001789	A08f a3r		Interneuron		A1	right	0	0	0	0	0	0	0	0	7	0			7
8803134	A09 dorsal drunken_a3r		Interneuron		A3	right	0	0	0	0	1	0	5	1	0	0			7
15983385	A09 drunken-maybe4?_a3l		Interneuron		A1	right	3	2	0	0	0	0	0	0	2	0			7
749102	A09j?_a4r		Interneuron		A1	left	0	0	0	0	0	0	0	0	7	0			7
10273349	A0Xp?_a1r		Interneuron		A7	left	0	0	1	2	3	1	0	0	0	0			7
21250110	A10j_a1l		Interneuron		A4	left	0	0	0	0	0	0	0	0	6	0			6
7581474	A12y a2l		Interneuron		A3	right	4	0	0	0	0	0	0	0	2	0			6
16232415	A26d_t3l_JMpair26		Interneuron		T2	left	0	0	0	0	0	0	1	5	0	0			6
15352877	A26d_t3r_JMpair26		Interneuron		A2	left	0	0	0	0	2	1	3	0	0	0			6
3375053	a5l candidate to review and finish ascending		Interneuron		A1	right	0	0	0	0	2	1	3	0	0	0			6
7170596	attach to locked A09b alr Basin-1 on slice 2261__neuron 7170597		Interneuron		T3	left	0	0	0	0	0	0	0	0	6	0			6
4071445	basin-4 axon fragment		Interneuron		A1	right	0	1	0	0	4	1	0	0	0	0			6
5740765	basin/basket starter_t2r		Interneuron		A3	left	0	0	0	0	5	0	1	0	0	0			6
16258094	center to ventral interneuron		Interneuron	no CB			3	2	0	0	0	0	0	0	0	0			5
10105382	descending pre-lch5 t2l		Interneuron		A4	right	0	0	0	0	0	0	1	0	0	4			5
4216155	dorsal drunken a2r		Interneuron		A1	left	2	2	0	0	0	0	1	0	0	0			5
10047009	dorsal drunken t3l		Interneuron		T3	right	0	3	0	0	1	0	0	1	0	0			5
5128837	dorsal drunken t3r		Interneuron		A3	right	0	0	0	0	0	1	3	1	0	0			5
6207232	Drunken-1 a1l		Interneuron		A7	right	3	1	0	0	1	0	0	0	0	0			5
173190	drunken-1_a4r		Interneuron		T2	right	1	1	0	0	0	0	0	0	3	0			5
8068240	griddle a3r		Interneuron		T3	right	0	3	0	0	0	1	1	0	0	0			5
1066922	Griddle-1 a3l		Interneuron		T3	right	1	4	0	0	0	0	0	0	0	0			5
9867541	Griddle-1 t3l		Interneuron		A2	left	0	0	0	0	2	0	3	0	0	0			5
7208855	Griddle-1? t2l		Interneuron		A1	left	0	0	0	0	2	3	0	0	0	0			5
7683401	Griddle-2 a1r		Interneuron		A3	left	0	0	0	0	3	2	0	0	0	0			5
4305390	Griddle-2 t3r		Interneuron		A1	right	0	1	0	0	0	0	0	0	3	0			4
6549756	griddle-like t2l		Interneuron		A2	right	0	0	0	0	0	0	0	0	4	0			4
2562054	Handle a3 (neuron 2562055)		Interneuron		A3	left	0	0	0	0	0	0	2	0	2	0			4
5881999	Handle-B a2		Interneuron		A1	right	0	0	0	0	0	0	0	0	0	4			4
3863488	hook-2_a2r		Interneuron		A3	left	1	0	0	2	0	0	1	0	0	0			4
2788567	hook-3_a4l		Interneuron		A1	left	1	1	0	0	0	0	0	1	0	1			4
12874044	JaamXX A12f_a1l		Interneuron		A3	left	2	1	0	0	0	0	0	0	0	1			4
11363015	neuron 11363016		Interneuron		T1	right	1	3	0	0	0	0	0	0	0	0			4
11364658	neuron 11364659		Interneuron		T3	right	0	0	0	0	0	3	1	0	0	0			4
12471849	neuron 12471850		Interneuron		A1	left	0	0	0	0	1	0	0	0	0	3			4
2808807	neuron 2808808		Interneuron		A2	right	0	4	0	0	0	0	0	0	0	0			4
4744385	neuron 4744386		Interneuron		T2	left	0	1	1	0	0	0	1	1	0	0			4
5856550	neuron 5856551		Interneuron				3	0	0	0	0	0	0	0	1	0			4
8135422	neuron 8135423 down_octop_met gap		Interneuron		T1	left	0	4	0	0	0	0	0	0	0	0			4
16009971	neuron3 (not VLEL)_a1r		Interneuron		A2	left	0	0	0	0	0	1	0	0	0	2			3
15877900	neuron3 (not VLEL)_a2r		Interneuron		A1	left	1	0	0	0	1	0	1	0	0	0			3
11579486	NOT a SN (lch5-3 PN a2l)		Interneuron		T2	right	0	0	0	0	2	0	1	0	0	0			3
538171	NOT a SN (not lch5-5 PN right)		Interneuron		A1	right	0	0	0	0	0	0	0	0	3	0			3
5462159	PDM-DN_right		Interneuron		A1	right	2	1	0	0	0	0	0	0	0	0			3
13020272	potential V arm (left) TODO		Interneuron		A1	left	0	0	0	0	0	0	0	0	3	0			3
7551677	saddle-type neuron a1r		Interneuron				0	0	0	2	0	0	1	0	0	0			3
7934152	SeIN134 (= Pre-goro7)_right		Interneuron		A1	right	2	0	0	0	1	0	0	0	0	0			3
10828132	SOG to bpl bilateral left; hook marker		Interneuron		A4	left	0	0	0	0	0	0	2	1	0	0			3
16833134	some drunken a2l		Interneuron				0	1	0	0	0	0	0	0	0	2			3
18495036	suspect3		Interneuron		T3	left	0	0	0	0	2	0	1	0	0	0			3
1085193	T08z?_t3l		Interneuron		T3	left	2	1	0	0	0	0	0	0	0	0			3
1931981	T19v_t1r		Interneuron		T3	left	0	2	0	0	0	0	0	0	0	1			3
5071140	t1l ventral		Interneuron		A3	right	0	1	0	0	0	2	0	0	0	0			3
16609090	T2 bilateral PN T2l		Interneuron				0	0	0	1	0	0	2	0	0	0			3
5729213	t3r lateral soma		Interneuron				1	2	0	0	0	0	0	0	0	0			3
6525764	To brain from VNC		Interneuron		T3	left	0	1	0	0	0	0	1	0	1	0			3
6802058	To join a locked skeleton		Interneuron	no CB			0	0	0	0	0	0	0	2	0	0			2
7772437	lesA_a1l		Interneuron		A1	left	0	0	0	0	0	0	0	0	0	2			2
5064892	sens		Interneuron		A5	right	0	0	0	0	0	0	0	0	2	0			2
2718786	sensory		Interneuron		A1	left	0	0	0	0	1	1	0	0	0	0			2
1040671	sensory neuron 1040672_a7l		Interneuron		A2	left	0	0	0	0	0	0	0	2	0	0			2
2415188	sensory neuron 2415189		Interneuron				0	0	0	0	2	0	0	0	0	0			2
2412399	Easier Gap Crossing		Interneuron		T2	left	0	2	0	0	0	0	0	0	0	0			2
9640873	A10j_a1r		Interneuron		A5		0	0	0	0	0	0	0	2	0	0			2
17429637	A10j?_a5l		Interneuron		A1	left	0	0	0	0	0	1	1	0	0	0			2
474609	A12y a1l		Interneuron		A1	MNB	0	1	0	0	1	0	0	0	0	0			2
2743423	A23i_a2l		Interneuron		A2	right	0	0	1	0	1	0	0	0	0	0			2
15145176	At Gap		Interneuron		A1	left	0	2	0	0	0	0	0	0	0	0			2
6872170	basket-4? t1r		Interneuron		A1	right	2	0	0	0	0	0	0	0	0	0			2
2404677	Continuations At Gap		Interneuron		A2	left	0	1	0	0	0	0	0	1	0	0			2
7195651	Griddle-1 a1l		Interneuron		T1	MNB	0	0	0	0	1	0	0	1	0	0			2
4321712	Handle-B a1		Interneuron		T1	left	1	1	0	0	0	0	0	0	0	0			2
2763260	hook-1_a2r		Interneuron		T3	left	2	0	0	0	0	0	0	0	0	0			2
6263055	hook-2_a1l		Interneuron		T1	right	0	2	0	0	0	0	0	0	0	0			2
6412532	hook-2_a1r		Interneuron		A1	right	0	0	0	0	0	0	0	0	2	0			2
2743404	hook-2_a2l		Interneuron			left	0	0	1	0	0	1	0	0	0	0			2
15258	Ladder? with post T at 1360 (sog?)		Interneuron				0	1	0	0	0	0	0	0	1	0			2
6547669	neuron 6547670		Interneuron				0	2	0	0	0	0	0	0	0	0			2
7028408	neuron 7028409		Interneuron		T3	right	0	1	0	0	0	0	0	0	0	1			2
7185030	neuron 7185031		Interneuron		T3	left	0	0	2	0	0	0	0	0	0	0			2
7237657	neuron 7237658		Interneuron				0	0	0	0	0	0	1	1	0	0			2
2832320	NOT a SN (lch5-5 PN left)		Interneuron		T3	right	0	2	0	0	0	0	0	0	0	0			2
19027624	POSSIBLE ARBOR FOR NPFA1L		Interneuron	no CB			0	1	0	0	0	0	0	0	0	0			1
4750778	possible basket fragment		Interneuron		A1	left	1	0	0	0	0	0	0	0	0	0			1
3957604	T05t_t3r		Interneuron		A4	left	0	0	0	0	0	1	0	0	0	0			1
2331584	T08 neuron 2331584 (paired with 2315731)_t3l		Interneuron		A1	left	0	0	0	0	0	0	0	0	1	0			1
5880372	Unfinished - AT GAPS		Interneuron		T3	left	0	0	0	0	1	0	0	0	0	0			1
10272946	unidentified interneuron		Interneuron		T2	right	0	0	0	0	0	0	1	0	0	0			1
4468632	A10j?_a2r		Interneuron		T3	right	0	0	0	0	0	0	0	0	0	1			1
2975521	Jupiter A08h2_a1l (A09_a1l)		Interneuron		A4	right	0	0	1	0	0	0	0	0	0	0			1
20180938	likely Griddle-1 t2r		Interneuron		A2	left	0	1	0	0	0	0	0	0	0	0			1
4538613	A03xyz_a1r		Interneuron		A7	right	0	0	0	0	1	0	0	0	0	0			1
3220616	A09 Contra Brain Projection_a1l	ContraBrain	Interneuron		A8	right	0	0	0	0	0	0	0	1	0	0			1
16490572	A10? neuron 16490572_a1l		Interneuron		A4	midline	1	0	0	0	0	0	0	0	0	0			1
5662837	A12l?		Interneuron		A1	right	0	0	0	0	0	0	0	0	1	0			1
16330265	A19x a1r		Interneuron		A1	left	0	0	0	0	0	0	0	0	0	1			1
6214126	A19x? a4l		Interneuron		A2	right	0	0	0	0	0	0	0	0	0	1			1
4021977	basin axon fragment		Interneuron		A3	left	0	0	0	0	0	0	1	0	0	0			1
16916273	contralateral lch5-1 PN t3l		Interneuron		A2	left	0	0	0	0	0	0	0	1	0	0			1
16310630	Griddle lineage t3l		Interneuron		A1	left	0	0	1	0	0	0	0	0	0	0			1
16310625	Griddle-2 t3l		Interneuron		A1	right	0	0	0	1	0	0	0	0	0	0			1
15560343	Jupiter A08h2 a3r (neuron 15560344)		Interneuron		A2	left	1	0	0	0	0	0	0	0	0	0			1
20019900	neuron work 072018		Interneuron		A3	left	1	0	0	0	0	0	0	0	0	0			1
4202827	stuck at 1900-1891 gap 4202828		Interneuron		A3	right	0	1	0	0	0	0	0	0	0	0			1
4156473	T08b (neuron 4156474; paired with 16310399)_t3l		Interneuron		A3	right	1	0	0	0	0	0	0	0	0	0			1
4096366	Drunken-1 a1r		Interneuron		A3	left	0	1	0	0	0	0	0	0	0	0			1
4054001	A03o_a2r		Interneuron		A4	right	0	0	0	0	0	0	1	0	0	0			1
3241605	A09j_a3l		Interneuron		A1	right	0	0	0	1	0	0	0	0	0	0			1
9791965	A10? a1r		Interneuron		A3	right	0	0	0	0	0	0	1	0	0	0			1
7478138	A12l_a3l		Interneuron		A2	left	0	0	1	0	0	0	0	0	0	0			1
10054666	A19x a1l		Interneuron		T3	left	0	0	0	0	0	0	0	0	1	0			1
4384461	A19x? a3l		Interneuron		T3	right	0	0	0	0	0	0	0	0	0	1			1
3049794	contralateral thoracic		Interneuron				0	0	0	0	0	0	0	1	0	0			1
8045800	Griddle-1 t3r		Interneuron		A1	left	0	0	0	0	0	0	0	0	1	0			1
10804041	Griddle-2 a1l		Interneuron				0	0	0	0	0	0	0	0	0	1			1
2413247	lch5-3 PN a2r		Interneuron		T2	right	0	0	0	0	0	0	0	0	1	0			1
1075119	likely A26? t2		Interneuron		A1	right	0	0	0	0	0	0	0	0	0	1			1
6446394	PDM-DN_left		Interneuron		T1	right	0	0	0	0	0	0	1	0	0	0			1
5819328	T30?_t1l drunken		Interneuron		A2	right	0	1	0	0	0	0	0	0	0	0			1
6865190	difficult asecending gap axon		Interneuron		T3	left	0	0	0	0	0	0	0	0	0	1			1
4380751	A10j_a4r		Interneuron		T3	right	1	0	0	0	0	0	0	0	0	0			1
16278312	A09 Contra Brain Projection_a1r	ContraBrain	Interneuron		A2	right	0	0	0	0	0	0	0	0	1	0			1
14950365	A12l_a1r (not A12 lineage)		Interneuron		A1	left	0	0	0	0	0	0	0	1	0	0			1
8551220	A19x a3r		Interneuron		A3	right	0	0	0	0	0	0	0	1	0	0			1
2435352	ascending a7r		Interneuron		A3	left	0	0	0	0	0	0	1	0	0	0			1
5369632	basket-4 t2r		Interneuron		T3	left	0	0	0	0	0	0	0	1	0	0			1
9740415	contralateral lch5-1 PN t3r		Interneuron		T2	left	1	0	0	0	0	0	0	0	0	0			1
6321869	Griddle-2 (A19) something t3r		Interneuron		A1	right	0	0	0	0	0	0	1	0	0	0			1
2661957	Griddle-2 a2l		Interneuron		T3	right	0	0	0	0	0	0	0	0	1	0			1
7766016	H-shaped _a1l		Interneuron		T2	left	0	1	0	0	0	0	0	0	0	0			1
1699916	likely A09h		Interneuron		A3	MNB	0	0	0	0	0	0	0	1	0	0			1
17429419	A10j_a4l		Interneuron		A2	MNB	0	0	0	0	1	0	0	0	0	0			1
5271796	drunken-? a3r		Interneuron		A2	right	1	0	0	0	0	0	0	0	0	0			1
7699877	t2r contralateral pre lch5		Interneuron		A4	left	0	0	0	0	0	0	1	0	0	0			1
11024782	A08h2_a2l (Jupiter left, not NB3-3)		Interneuron		A1	left	0	0	0	0	0	0	0	0	1	0			1
20253950	A12y a1r		Interneuron		T3	right	0	0	0	0	1	0	0	0	0	0			1
5177091	A18 t3? dentrites close to MDNs		Interneuron		A1	right	0	0	0	0	0	0	0	1	0	0			1
10937355	H-shaped_a1r		Interneuron		T1	left	0	1	0	0	0	0	0	0	0	0			1
2664230	Jupiter A08h2 a3l		Interneuron		T3	left	0	0	0	0	0	0	0	1	0	0			1
3180525	A03o_a1r		Interneuron		A7	r	0	0	0	0	0	0	0	1	0	0			1
7533574	A12l_a3r putative		Interneuron		A1	left	0	1	0	0	0	0	0	0	0	0			1
4215757	drunken-? a2r		Interneuron		T1	right	1	0	0	0	0	0	0	0	0	0			1
14522404	NB5-2 lineage 6 (HMD X?)_a1l		Interneuron		A1	right	0	1	0	0	0	0	0	0	0	0			1
7169767	telson PN to brain_a7l		Interneuron		A2	right	0	1	0	0	0	0	0	0	0	0			1
9354613	A10j_a3l		Interneuron		A2	left	0	0	0	0	1	0	0	0	0	0			1
16042066	A03 (upstream of A08m)_a1r		Interneuron				0	0	0	1	0	0	0	0	0	0			1
4302562	A03o_a1l		Interneuron				0	0	0	0	0	0	0	0	0	1			1
4039711	A03xyz_a1l		Interneuron				1	0	0	0	0	0	0	0	0	0			1
2784471	hook-1_a1r		Interneuron		A1	right	0	0	0	0	0	0	0	0	1	0			1
11049094	neuron 11049095		Interneuron			right	0	0	0	0	0	0	0	0	0	1			1
7209768	revisit gap fragment		Interneuron			left	0	0	0	1	0	0	0	0	0	0			1
10763004	T2 bilateral PN T2r		Interneuron		A2	left	1	0	0	0	0	0	0	0	0	0			1
2647140	telson PN to brain_a7r		Interneuron				0	0	0	0	1	0	0	0	0	0			1
4228864	A08h2_a2r (Jupiter right, not NB3-3)		Interneuron		T3	left	0	0	0	0	0	0	1	0	0	0			1
5304793	sensory-looking, but with soma_a3r		Interneuron		T1	left	0	0	0	0	0	0	0	0	1	0			1
16531827	A03 (upstream of A08m)_a1l		Interneuron		T1		1	0	0	0	0	0	0	0	0	0			1
4163234	A10j_a3r		Interneuron		T2	left	0	0	1	0	0	0	0	0	0	0			1
6821326	Pre-goro1_relative_t1l		Interneuron		T3	right	0	1	0	0	0	0	0	0	0	0			1
2123422	hook-1_a1l		Interneuron		T2	right	1	0	0	0	0	0	0	0	0	0			1
6121546	Pre-goro1_relative_t1r		Interneuron				0	1	0	0	0	0	0	0	0	0			1
2975298	T06o t2r		Sensory		A1	left	0	0	0	0	0	0	0	0	0	1			1		OTHER
6439425	preA08m_t2l		Sensory				0	1	0	0	0	0	0	0	0	0			1
2986525	T06o t2l		Sensory				0	0	0	0	0	0	0	1	0	0			1		All	1-2 synapses
1452290	A12h_a4r		Sensory		A7	left	0	0	0	0	0	0	0	1	0	0			1	NEURONS	186	109
1657277	A12h_a4l		Sensory				0	0	0	0	0	0	0	1	0	0			1	SYNAPSES	661	135

### Sheet: Lineage guesses
SKELETON ID	Neuron Name		Lineage Guess	Type	Category	Segment	Side	A08x A1L	A08x A1R	A08j1 A1L	A08j1 A1R	A08j3 A1L	A08j3 A1R	A08j2 A1L	A08j2 A1R	A08m A1L	A08m A1R			sum of inputs
15258	Ladder? with post T at 1360 (sog?)		MNB	Interneuron	Ladder	T1	MNB	0	0	0	0	1	0	0	1	0	0			2
9791965	A10? a1r		NB2-2	Interneuron	A10	A1	right	0	0	0	0	0	0	0	0	0	4			4
16490572	A10? neuron 16490572_a1l		NB2-2	Interneuron	A10	A1	left	0	0	0	0	0	0	0	0	3	0			3
9640873	A10j_a1r		NB2-2	Interneuron	A10	A1	left	0	0	0	0	0	0	0	0	0	2			2
9354613	A10j_a3l		NB2-2	Interneuron	A10	A3	right	0	0	0	0	2	1	1	0	4	0		8	8
4163234	A10j_a3r		NB2-2	Interneuron	A10	A2	right	0	0	0	0	0	0	0	0	0	10		10	10
17429419	A10j_a4l		NB2-2	Interneuron	A10	A4	left	0	0	0	0	0	0	0	0	6	0			6
4380751	A10j_a4r		NB2-2	Interneuron	A10	A4	right	0	0	0	0	0	0	1	0	0	4			5
4468632	A10j?_a2r		NB2-2	Interneuron	A10	A2	left	0	0	0	0	0	1	0	0	0	2			3
17429637	A10j?_a5l		NB2-2	Interneuron	A10	A5	right	0	0	0	0	0	0	0	0	2	0			2
5177091	A18 t3? dentrites close to MDNs		NB2-4	Interneuron	A18	T3	left	0	0	0	0	0	0	0	0	6	0			6
2331584	T08 neuron 2331584 (paired with 2315731)_t3l		NB3-3	Interneuron	A08	T3	left	0	0	2	0	0	0	0	0	0	0			2
4156473	T08b (neuron 4156474; paired with 16310399)_t3l		NB3-3	Interneuron	A08	T3	left	0	1	0	0	0	0	1	0	1	0			3
3220616	A09 Contra Brain Projection_a1l		NB3-5	Interneuron	A09	A1	right	2	1	0	0	0	0	0	0	0	0			3
16278312	A09 Contra Brain Projection_a1r		NB3-5	Interneuron	A09	A1	left	2	2	0	0	0	0	1	0	0	0			5
3241605	A09j_a3l		NB3-5	Interneuron	A09	A3	left	0	0	0	0	0	0	2	0	2	0			4
4021977	basin axon fragment		NB3-5	Interneuron	A09			0	1	0	0	0	0	0	0	0	2			3
1699916	likely A09h		NB3-5	Interneuron	A09	A3	left	0	0	0	0	3	2	0	0	0	0			5
4215757	drunken-? a2r		NB3-5	Interneuron	drunken	A1	right	3	2	0	0	0	0	0	0	2	0			7
5271796	drunken-? a3r		NB3-5	Interneuron	drunken	A3	right	4	0	0	0	0	0	0	0	2	0			6
4096366	Drunken-1 a1r		NB3-5	Interneuron	drunken	A1	right	0	1	0	0	0	0	0	0	3	0			4
11024782	A08h2_a2l (Jupiter left, not NB3-3)		NB3-5	Interneuron	Jupiter	A2	left	0	0	0	0	2	1	3	0	0	0			6
4228864	A08h2_a2r (Jupiter right, not NB3-3)		NB3-5	Interneuron	Jupiter	A2	right	0	0	0	0	1	4	0	4	0	0			9
2664230	Jupiter A08h2 a3l		NB3-5	Interneuron	Jupiter	A3	left	0	0	0	0	5	0	1	0	0	0			6
15560343	Jupiter A08h2 a3r (neuron 15560344)		NB3-5	Interneuron	Jupiter	A3	right	0	1	0	0	0	2	0	0	0	0			3
2975521	Jupiter A08h2_a1l (A09_a1l)		NB3-5	Interneuron	Jupiter	A1	left	1	0	0	0	1	0	1	0	0	0			3
2986525	T06o t2l		NB5-2	Interneuron	A06	T2	left	6	3	0	0	3	5	1	0	0	0		18	18
2975298	T06o t2r		NB5-2	Interneuron	A06	T2	right	3	4	1	0	3	0	3	0	0	0		14	14
14522404	NB5-2 lineage 6 (HMD X?)_a1l		NB5-2	Interneuron	NB5-2	A1	left	0	0	0	0	0	0	0	0	7	0			7
1657277	A12h_a4l		NB6-1	Interneuron	A12	A4	left	4	1	0	0	23	14	0	0	1	0		43	43
1452290	A12h_a4r		NB6-1	Interneuron	A12	A4	right	1	3	0	0	7	26	1	2	0	0		40	40
14950365	A12l_a1r (not A12 lineage)		NB6-1	Interneuron	A12	T3	right	0	3	0	0	1	0	0	1	0	0			5
7478138	A12l_a3l		NB6-1	Interneuron	A12	A3	left	1	0	0	2	0	0	1	0	0	0			4
7533574	A12l_a3r putative		NB6-1	Interneuron	A12	A3	right	0	0	0	0	1	0	5	1	0	0			7
5662837	A12l?		NB6-1	Interneuron	A12			0	0	0	2	0	0	1	0	0	0			3
474609	A12y a1l		NB6-1	Interneuron	A12	A1	left	0	0	0	0	1	1	0	0	0	0			2
20253950	A12y a1r		NB6-1	Interneuron	A12	A1	right	0	0	0	0	2	1	3	0	0	0			6
10054666	A19x a1l		NB6-2	Interneuron	A19	A1	left	1	1	0	0	0	0	0	1	0	1			4
16330265	A19x a1r		NB6-2	Interneuron	A19	A1	right	2	0	0	0	1	0	0	0	0	0			3
8551220	A19x a3r		NB6-2	Interneuron	A19	A3	right	0	0	0	0	0	1	3	1	0	0			5
4384461	A19x? a3l		NB6-2	Interneuron	A19	A3	left	2	1	0	0	0	0	0	0	0	1			4
6214126	A19x? a4l		NB6-2	Interneuron	A19	A4	left	0	0	0	0	0	0	2	1	0	0			3
16310630	Griddle lineage t3l		NB6-2	Interneuron	Griddle	T3	left	2	1	0	0	0	0	0	0	0	0			3
7195651	Griddle-1 a1l		NB6-2	Interneuron	Griddle	A1	left	0	0	0	0	0	1	1	0	0	0			2
8045800	Griddle-1 t3r		NB6-2	Interneuron	Griddle	T3	right	0	0	0	0	0	3	1	0	0	0			4
6321869	Griddle-2 (A19) something t3r		NB6-2	Interneuron	Griddle	T3	right	1	4	0	0	0	0	0	0	0	0			5
10804041	Griddle-2 a1l		NB6-2	Interneuron	Griddle	A1	left	0	0	0	0	1	0	0	0	0	3			4
2661957	Griddle-2 a2l		NB6-2	Interneuron	Griddle	A2	left	0	0	0	0	2	0	3	0	0	0			5
16310625	Griddle-2 t3l		NB6-2	Interneuron	Griddle	T3	left	0	2	0	0	0	0	0	0	0	1			3
20180938	likely Griddle-1 t2r		NB6-2	Interneuron	Griddle	T2	right	0	0	0	0	2	0	1	0	0	0			3
16531827	A03 (upstream of A08m)_a1l		NB7-1	Interneuron	A03	A1	left	0	0	0	4	0	0	0	0	0	6		10	10
16042066	A03 (upstream of A08m)_a1r		NB7-1	Interneuron	A03	A1	right	0	0	0	0	0	0	0	0	8	0		8	8
4302562	A03o_a1l		NB7-1	Interneuron	A03	A1	left	0	1	0	0	2	0	0	1	0	4			8
3180525	A03o_a1r		NB7-1	Interneuron	A03	A1	right	0	0	0	0	0	0	0	0	7	0			7
4054001	A03o_a2r		NB7-1	Interneuron	A03	A2	right	0	0	0	0	0	0	0	0	4	0			4
4039711	A03xyz_a1l		NB7-1	Interneuron	A03	A1	left	0	0	0	0	3	1	0	4	0	0			8
4538613	A03xyz_a1r		NB7-1	Interneuron	A03	A1	right	0	0	0	0	0	0	0	0	3	0			3
2743423	A23i_a2l		NB7-4	Interneuron	A23	A2	left	0	0	0	0	0	0	0	2	0	0			2
1075119	likely A26? t2			Interneuron	A26	T2	left	0	1	1	0	0	0	1	1	0	0			4
7766016	H-shaped _a1l			Interneuron	H-shaped	A1	left	0	0	0	0	2	3	0	0	0	0			5
10937355	H-shaped_a1r			Interneuron	H-shaped	A1	right	0	1	0	0	4	1	0	0	0	0			6
4321712	Handle-B a1			Interneuron	Handel	A1	MNB	0	1	0	0	1	0	0	0	0	0			2
2123422	hook-1_a1l			Interneuron	hook	A1	left	0	0	6	2	1	1	2	0	0	0		12	12
2784471	hook-1_a1r			Interneuron	hook	A1	right	0	0	4	2	1	0	1	0	0	0		8	8
2763260	hook-1_a2r			Interneuron	hook	A2	right	0	0	1	0	1	0	0	0	0	0			2
6263055	hook-2_a1l			Interneuron	hook	A1	left	0	2	0	0	0	0	0	0	0	0			2
6412532	hook-2_a1r			Interneuron	hook	A1	right	2	0	0	0	0	0	0	0	0	0			2
2743404	hook-2_a2l			Interneuron	hook	A2	left	0	1	0	0	0	0	0	1	0	0			2
2435352	ascending a7r			Interneuron		A7	right	3	1	0	0	1	0	0	0	0	0			5
15145176	At Gap			Interneuron				0	0	0	0	2	0	0	0	0	0			2
5369632	basket-4 t2r			Interneuron		T2	right	1	1	0	0	0	0	0	0	3	0			5
6872170	basket-4? t1r			Interneuron		T2	left	0	2	0	0	0	0	0	0	0	0			2
2404677	Continuations At Gap			Interneuron		A5		0	0	0	0	0	0	0	2	0	0			2
16916273	contralateral lch5-1 PN t3l			Interneuron		T3	left	0	0	0	0	2	0	1	0	0	0			3
9740415	contralateral lch5-1 PN t3r			Interneuron		T3	right	0	3	0	0	0	1	1	0	0	0			5
3049794	contralateral thoracic			Interneuron		T1	right	1	3	0	0	0	0	0	0	0	0			4
2413247	lch5-3 PN a2r			Interneuron		A2	right	0	4	0	0	0	0	0	0	0	0			4
11049094	neuron 11049095			Interneuron		A4	right	0	0	0	0	3	3	0	2	0	0			8
6547669	neuron 6547670			Interneuron		T1	left	1	1	0	0	0	0	0	0	0	0			2
7028408	neuron 7028409			Interneuron		T3	left	2	0	0	0	0	0	0	0	0	0			2
7185030	neuron 7185031			Interneuron		T1	right	0	2	0	0	0	0	0	0	0	0			2
7237657	neuron 7237658			Interneuron		A1	right	0	0	0	0	0	0	0	0	2	0			2
20019900	neuron work 072018			Interneuron				0	0	0	1	0	0	2	0	0	0			3
2832320	NOT a SN (lch5-5 PN left)			Interneuron			left	0	0	1	0	0	1	0	0	0	0			2
6446394	PDM-DN_left			Interneuron				3	0	0	0	0	0	0	0	1	0			4
19027624	POSSIBLE ARBOR FOR NPFA1L			Interneuron				0	1	0	0	0	0	0	0	1	0			2
4750778	possible basket fragment			Interneuron				0	2	0	0	0	0	0	0	0	0			2
6821326	Pre-goro1_relative_t1l			Interneuron		T1	left	2	6	0	0	0	0	0	0	0	2		10	10
6121546	Pre-goro1_relative_t1r			Interneuron		T1	right	8	4	0	0	0	0	0	0	2	0		14	14
6439425	preA08m_t2l			Interneuron		T2	left	1	1	0	0	0	0	0	0	13	0			15
7209768	revisit gap fragment			Interneuron				4	1	0	0	1	0	1	1	0	0			8
5304793	sensory-looking, but with soma_a3r			Interneuron		A3	right	0	0	4	2	0	2	0	0	0	1			9
4202827	stuck at 1900-1891 gap 4202828			Interneuron				1	2	0	0	0	0	0	0	0	0			3
3957604	T05t_t3r			Interneuron		T3	right	0	1	0	0	0	0	0	0	0	1			2
10763004	T2 bilateral PN T2r			Interneuron		T2	right	1	1	0	0	2	2	0	2	0	0			8
7699877	t2r contralateral pre lch5			Interneuron		T2	left	0	0	0	0	0	0	1	5	0	0			6
5819328	T30?_t1l drunken			Interneuron		T1	left	0	4	0	0	0	0	0	0	0	0			4
7169767	telson PN to brain_a7l			Interneuron		A7	left	0	0	1	2	3	1	0	0	0	0			7
2647140	telson PN to brain_a7r			Interneuron		A7	right	0	0	0	1	2	4	0	1	0	0			8
5880372	Unfinished - AT GAPS			Interneuron				0	0	0	0	0	0	1	1	0	0			2
10272946	unidentified interneuron			Interneuron		T3	right	0	2	0	0	0	0	0	0	0	0			2
																			195	571
