## Supplemental Files and Tables for "Sequential addition of neuronal stem cell temporal cohorts generates a feed-forward circuit in the Drosophila larval nerve cord": Table S4. Resource table.xlsx

### Sheet: Genotypes used in study
Figure panel	Genotype
Figure 1C	hsFLP; UAS-rCD2.RFP, UAS-GFPi, FRT40A/ UAS-mCD8-GFP, UAS-rCD2i; EL-GAL4/ pPL[KD]
Figure 2A	EMS-zp-AD/UAS-myr-GFP; 28H10-zp-GAL4-DBD/+
Figure 2B	w; UAS-myr-GFP/+; EL-GAL4/ pPL[KD]
Figure 5K-L	EL-GAL4/UAS-GCaMP6m
Figure 6B-K	hsFLP; UAS-rCD2.RFP, UAS-GFPi, FRT40A/ UAS-mCD8-GFP, UAS-rCD2i; 72F11-GAL4/+
Figure 7A	UAS-myr-GFP/+; 72F11-GAL4/+
Figure 7B	UAS-FLP,act5C-(FRT.stop)-GAL4; 72F11-LexA/ UAS-mCherry.NLS; 49C03-GAL4/ LexAop2-CsChrimson-mVenus
Figure 7C	UAS-FLP,act5C-(FRT.stop)-GAL4; 72F11-LexA/ UAS-mCherry.NLS; 80G10-GAL4/ LexAop2-CsChrimson-mVenus
Figure 7D	UAS-FLP,act5C-(FRT.stop)-GAL4; 72F11-LexA/ UAS-mCherry.NLS; 59E09-GAL4/ LexAop2-CsChrimson-mVenus
Figure 8C	UAS-FLP,act5C-(FRT.stop)-GAL4; 78F07-LexA/ UAS-mCherry.NLS; 13G03-GAL4/ LexAop2-CsChrimson-mVenus
Figure 8D	UAS-FLP,act5C-(FRT.stop)-GAL4; 78F07-LexA/ UAS-mCherry.NLS; 70D06-GAL4/ LexAop2-CsChrimson-mVenus
Figure 8E	UAS-FLP,act5C-(FRT.stop)-GAL4; 78F07-LexA/ UAS-mCherry.NLS; 65H11-GAL4/ LexAop2-CsChrimson-mVenus
Figure 9A,C, E	hs-FLP;UAS(FRT.stop)myr::smGdP-HA/11F02-GAL80; UAS(FRT.stop)myr::smGdP-V5-THS-UAS(FRT.stop)myr::smGdP-FLAG/EL-GAL4
Figure 10B	hsFLP; UAS-rCD2.RFP, UAS-GFPi, FRT40A/ UAS-mCD8-GFP, UAS-rCD2i; EL-GAL4/ pPL[KD]
Figure 10C-D	hsFLP; UAS-rCD2.RFP, UAS-GFPi, FRT40A/ UAS-mCD8-GFP, UAS-rCD2i; 20B01-GAL4/+
Figure 10C, E	hsFLP; UAS-rCD2.RFP, UAS-GFPi, FRT40A/ UAS-mCD8-GFP, UAS-rCD2i; 78F07-GAL4/+
Figure 10F	hsFLP; UAS-rCD2.RFP, UAS-GFPi, FRT40A/ UAS-mCD8-GFP, UAS-rCD2i; EL-GAL4/ 72F11-GAL4
Figure S1C-D	hsFLP; UAS-rCD2.RFP, UAS-GFPi, FRT40A/ UAS-mCD8-GFP, UAS-rCD2i; EL-GAL4/ pPL[KD]
Figure S2B-C	EMS-zp-AD/UAS-myr-GFP; 28H10-zp-GAL4-DBD/+

### Sheet: Fly lines
Name	Genotype	Chromsome	Source
EL-GAL4	EL-GAL4	3	Heckscher et al., 2015
early-born-EL-GAL4	11F02-GAL80; EL-GAL4	2;3	Wreden et al., 2017
late-born-EL-GAL4	EL-zp-AD; 11F02-zp-DBD	2;3	Heckscher et al., 2015
NB3-3-GAL4	28H10-zp-GAL4-DBD	3	Lacin et al., XXXX
NB3-3-GAL4	EMS-zp-AD	2;3	This study
NB3-5-GAL4	59E09-GAL4	3	BL #39220
NB3-5-GAL4	49C03-GAL4	3	BL #50414
NB3-5-GAL4, ham-GAL4	80G10-GAL4	3	BL #40090
MNB-GAL4	13G03-GAL4	3	BL #48581
MNB-GAL4	70D06-GAL4	3	BL #39529
MNB-GAL4	65H11-GAL4	3	BL #39382
Basin-1-GAL4	20B01-GAL4	3	BL #48877
Basin-1-LEXA	20B01-LexA	2	BL #52558
Basins-GAL4	72F11-GAL4	3	BL #39786
Basins-LEXA	72F11-LexA	2	Ohyama et al., 2015
Ladder-D-GAL4	78F07-GAL4	3	BL #47409
Ladder-D-LexA	78F07-LexA	2	BL #54965
Twin Spot MARCM	UAS-rCD2.RFP.UAS-GFPi/CyO; TM3/TM6B	2	BL #56184
Twin Spot MARCM	UAS-mCD8.GFP.UAS-rCD2i/CyO; TM3/TM6B	2	BL #56185
pPL[KD]	nSyb-(KDRT.stop)IVS-Syn21-GAL4-VP16-p10	3	This study
pPL[FRT]	UAS-FLP,act5C-(FRT.stop)-GAL4	1	Wreden et al., 2017
UAS-membrane-GFP	UAS-myr-GFP	2	BL #32198
UAS-nls-RFP	UAS-mCherry.NLS	2	BL #38425
LexAOP-membrane-GFP	LexAop2-CsChrimson-mVenus	3	BL #551389
UAS-MCFO	hs-FLP;UAS(FRT.stop)myr::smGdP-HA; UAS(FRT.stop)myr::smGdP-V5-THS-UAS(FRT.stop)myr::smGdP-FLAG	1;3	BL #64085
UAS-GCaMP6m	UAS-GCaMP6m	3	BL #91988
BL indicates stock came from Bloomington Stock Center

### Sheet: Antibody list
Antibody	Species	Concentration	Source
anti-Eagle	mouse	1:10	Abcam ab2013237
anti-Eve	rabbit	1:1000	Meng, et al., 2019
anti-Flag	rat	1:300	Novus
anti-GFP	guinea pig	1:2000	Rick Fehon, UChicago
anti-HA	mouse	1:100	Biolegend
anti-mCherry	chicken	1:1000	Novus NBP2-25158
anti-Runt	rat	1:300	John Reintz, UChicago
anti-V5	chicken	1:300	Bethyl A190-118A
