## Supplemental Files and Tables for "Sequential addition of neuronal stem cell temporal cohorts generates a feed-forward circuit in the Drosophila larval nerve cord": Table S5. Names for ELs in A1.xlsx

### Sheet: Names for EL interneurons in A1
Skeleton ID	This manuscript	Heckscher et al., 2015	Wreden et al., 2017	Mark et al., 2021
8059283	A08s A1L	A08s A1L		A08c,Ventral,l
14913093	A08s A1R	A08s A1R		A08c,Ventral,r
16009772	A08c A1L	A08c A1L		A08c2,Ventral,l
10929871	A08c A1R	A08c A1R		A08c2,Ventral,r
7876385	A08e1 A1L	A08e1 A1L		A08e1,Ventral,l
8198957	A08e1 A1R	A08e1 A1R		A08e1,Ventral,r
12809923	A08e2 A1L	A08e2 A1L		A08e2,Ventral,l
8234099	A08e2 A1R	A08e2 A1R		A08e2,Ventral,r
8421329	A08e3 A1L	A08e3 A1L		A08e3,Ventral,l
8039617	A08e3 A1R	A08e3 A1R		A08e3,Ventral,r
5343578	A08x A1L		A08x A1L	A08h,Ventral,l
7184082	A08x A1R		A08x A1R	A08h,Ventral,r
10929797	A08j1 A1L			A08j1,Ventral,l
8198913	A08j1 A1R			A08j1,Ventral,r
8057753	A08j2 A1L			A08j2,Ventral,l
10949030	A08j2 A1R			A08j2,Ventral,r
11455472	A08j3 A1L			A08j3,Ventral,l
8257672	A08j3 A1R			A08j3,Ventral,r
4060628	A08m A1L		A08m A1L	A08m,Ventral,l
6755064	A08m A1R		A08m A1R	A08m,Ventral,r
17399735	A08o A1L			A08s,Ventral,l
7880001	A08o A1R			A08s,Ventral,r
				Red represents neuron with different names.
